# TigerAI: An AI-powered genetic evidence platform to support clinical development

**DOI:** 10.64898/2026.08.29.748046

**Authors:** Zichen Zhang, Wanheng Zhang, Xiaochen Yang, Yujue Li, Jinjie Lin, Chong Wu, Bingxin Zhao

## Abstract

Genetic evidence is a major determinant of clinical success in drug development, yet its aggregation has long relied on laborious human curation. Large language models (LLMs) have the potential to rapidly synthesize knowledge across biomedical resources, providing a route to scalable AI-driven genetic evidence generation. Here we develop a novel domain-grounded instruction framework to systematically evaluate GPT-5 for producing genetic evidence relevant to clinical trial success. Using 13,022 target-indication pairs from a comprehensive drug development database, we benchmark LLM-derived evidence against a recent exhaustive human expert-curated study. We find that GPT-5 yields genetic evidence that is at least as informative as expert curation for inferring clinical success, while substantially expanding coverage relative to traditional curation resources. Building on these results, we introduce TigerAI (https://tigerai.bio/), a dual-purpose platform for AI-powered genetic evidence that (i) benchmarks emerging state-of-the-art LLMs and (ii) provides an accessible service for querying reliable AI-generated genetic evidence. These contributions outline a practical, domain-grounded pathway for integrating AI-powered genetic evidence into drug development pipelines and for realizing the potential of LLMs to inform clinical success.
