## Supplementary material for "TigerAI: An AI-powered genetic evidence platform to support clinical development": supp_table

### Sheet: Contents
Table	Sheet	Content
Supplementary Table 1	ST1	Summary of model-specific settings, cost per query, and latency.

### Sheet: ST1
Experiment	API model string	API type	Reasoning effort	Tools allowed	Temperature	Timeout (minute)	Cost-per-query ($)	Time-per-query (minute)
GPT-5 with Streaming API	gpt-5-2025-08-07	Streaming	high	none	default	30	0.121	5.9
GPT-5 with Batch API	gpt-5-2025-08-07	Batch	high	none	default	not applicable	0.063	not applicable
GPT-4o	gpt-4o-2024-08-06	Streaming	high	none	default	10	0.009	1.1
GPT-3.5 Turbo	gpt-3.5-turbo-0125	Streaming	not applicable	not applicable	default	10	not applicable	not applicable
